# Targeted High-Resolution Taxonomic Identification of *Bifidobacterium longum* subsp. *infantis* Using Human Milk Oligosaccharide Metabolizing Genes

**DOI:** 10.1101/2021.06.04.447087

**Authors:** Lauren Tso, Kevin S. Bonham, Alyssa Fishbein, Sophie Rowland, Vanja Klepac-Ceraj

## Abstract

*Bifidobacterium longum* subsp. *infantis* (*B. infantis*) is one of a few microorganisms capable of metabolizing human breast milk and is a pioneer colonizer in the guts of breastfed infants. One current challenge is differentiating *B. infantis* from its close relatives, *B. longum* and *B. suis*. All three organisms are classified in the same species group but only *B. infantis* can metabolize human milk oligosaccharides (HMOs). We compared HMO-metabolizing genes across different *Bifidobacterium* genomes and developed *B. infantis*-specific primers to determine if the genes alone or the primers can be used to quickly characterize *B. infantis*. We showed that *B. infantis* is uniquely identified by the presence of five HMO-metabolizing gene clusters, tested for its prevalence in infant gut metagenomes, and validated the results using the *B. infantis*-specific primers. We observed that only 15 of 203 (7.4%) children under 2 years old from a cohort of US children harbored *B. infantis*. These results highlight the importance of developing and improving approaches to identify *B. infantis*. A more accurate characterization may provide insights into regional differences of *B. infantis* prevalence in infant gut microbiota.
