## Supplemental Table 1 for "Targeted High-Resolution Taxonomic Identification of *Bifidobacterium longum* subsp. *infantis* Using Human Milk Oligosaccharide Metabolizing Genes"

Supplementary Table 1. Bifidobacterium genomes used in this study.
							Primer pair (# indicates mismatches)
Accession	Genome representation	Assembly level	Genome coverage	Taxon	Included in initial primer design	Included in observed cluster of B. infantis genomes	blon_2348 (Sia-266F, Sia-676R)	blon_2355 (GH-750F-GH1248R)	blon_2356 (HH-60F-HH534R)	blon_2358 (GH-492F-GH1002R)
GCF_000158015.1	full	scaffold		B. breve		no
GCF_000213865.1	full	complete	28	B. breve		no
GCF_000220135.1	full	complete		B. breve		no
GCF_000226175.1	full	contig	25	B. breve		no
GCF_000007525.1	full	complete		B. longum	Yes	no
GCF_000008945.1	full	complete		B. longum	Yes	no
GCF_000166895.2	full	scaffold		B. longum		no
GCF_000185665.1	full	scaffold	34	B. longum	Yes	no
GCF_000421385.1	full	contig		B. longum	Yes	no
GCF_000478525.1	full	contig	35	B. longum	Yes	no
GCF_000497735.1	full	chromosome	19.6	B. longum	Yes	no
GCF_000730205.1	full	complete	61	B. longum	Yes	no
GCF_000829295.1	full	complete	740	B. longum		no
GCF_001293145.1	full	complete	27.6	B. longum	Yes	no
GCF_001546275.1	full	scaffold	114	B. longum		no
GCF_001595465.1	full	contig	150	B. longum	Yes	no
GCF_001719085.1	full	complete		B. longum	Yes	no
GCF_002075875.1	full	contig	109	B. longum		no
GCF_002075935.1	full	contig	107	B. longum		no
GCF_002076015.1	full	contig	202	B. longum		no
GCF_002076095.1	full	contig	184	B. longum		no
GCF_002276185.1	full	contig	100	B. longum		no
GCF_002832945.1	full	contig	100	B. longum		no
GCF_002832955.1	full	contig	100	B. longum		no
GCF_002832985.1	full	contig	100	B. longum		no
GCF_002832995.1	full	contig	100	B. longum		no
GCF_002833015.1	full	contig	100	B. longum		no
GCF_002833035.1	full	contig	100	B. longum		no
GCF_002833055.1	full	contig	100	B. longum		no
GCF_002833065.1	full	contig	100	B. longum		no
GCF_002833075.1	full	contig	100	B. longum		no
GCF_002833115.1	full	contig	100	B. longum		no
GCF_002833125.1	full	contig	100	B. longum		no
GCF_002833135.1	full	contig	100	B. longum		no
GCF_002833175.1	full	contig	100	B. longum		no
GCF_002833185.1	full	contig	100	B. longum		no
GCF_002833205.1	full	contig	100	B. longum		no
GCF_002833215.1	full	contig	100	B. longum		no
GCF_002833255.1	full	contig	100	B. longum		no
GCF_002833265.1	full	contig	100	B. longum		no
GCF_002833285.1	full	contig	100	B. longum		no
GCF_002833315.1	full	contig	100	B. longum		no
GCF_002861445.1	full	scaffold	214.18	B. longum		no
GCF_003094635.1	full	contig	66.9	B. longum		no
GCF_003094855.1	full	contig	45.8	B. longum		no
GCF_003094935.1	full	contig	41.1	B. longum		no
GCF_003094955.1	full	contig	37.2	B. longum		no
GCF_003094975.1	full	contig	100.6	B. longum		no
GCF_003130775.1	full	contig	50	B. longum		no
GCF_003369995.1	full	scaffold	43	B. longum		no
GCF_003370005.1	full	scaffold	17	B. longum		no
GCF_003370035.1	full	scaffold	31	B. longum		no
GCF_003370065.1	full	scaffold	43	B. longum		no
GCF_003370095.1	full	scaffold	15	B. longum		no
GCF_003370205.1	full	scaffold	63	B. longum		no
GCF_003370225.1	full	scaffold	49	B. longum		no
GCF_003370255.1	full	scaffold	22	B. longum		no
GCF_003436505.1	full	scaffold	100	B. longum		no
GCF_003436595.1	full	scaffold	100	B. longum		no
GCF_003437095.1	full	scaffold	100	B. longum		no
GCF_003437105.1	full	scaffold	100	B. longum		no
GCF_003437135.1	full	scaffold	100	B. longum		no
GCF_003437455.1	full	scaffold	100	B. longum		no
GCF_003437695.1	full	scaffold	100	B. longum		no
GCF_003437715.1	full	scaffold	100	B. longum		no
GCF_003437995.1	full	scaffold	100	B. longum		no
GCF_003438385.1	full	scaffold	100	B. longum		no
GCF_003438485.1	full	scaffold	100	B. longum		no
GCF_003457975.1	full	scaffold	100	B. longum		no
GCF_003458335.1	full	scaffold	100	B. longum		no
GCF_003463285.1	full	scaffold	100	B. longum		no
GCF_003464575.1	full	scaffold	100	B. longum		no
GCF_003464685.1	full	scaffold	100	B. longum		no
GCF_003464805.1	full	scaffold	100	B. longum		no
GCF_003465095.1	full	scaffold	100	B. longum		no
GCF_003465365.1	full	scaffold	100	B. longum		no
GCF_003465455.1	full	scaffold	100	B. longum		no
GCF_003465545.1	full	scaffold	100	B. longum		no
GCF_003465635.1	full	scaffold	100	B. longum		no
GCF_003465665.1	full	scaffold	100	B. longum		no
GCF_003465745.1	full	scaffold	100	B. longum		no
GCF_003465785.1	full	scaffold	100	B. longum		no
GCF_003466045.1	full	scaffold	100	B. longum		no
GCF_003466075.1	full	scaffold	100	B. longum		no
GCF_003466425.1	full	scaffold	100	B. longum		no
GCF_003466505.1	full	scaffold	100	B. longum		no
GCF_003466545.1	full	scaffold	100	B. longum		no
GCF_003467395.1	full	scaffold	100	B. longum		no
GCF_003467905.1	full	scaffold	100	B. longum		no
GCF_003468005.1	full	scaffold	100	B. longum		no
GCF_003468265.1	full	scaffold	100	B. longum		no
GCF_003468805.1	full	scaffold	100	B. longum		no
GCF_003468825.1	full	scaffold	100	B. longum		no
GCF_003471245.1	full	scaffold	100	B. longum		no
GCF_003471345.1	full	scaffold	100	B. longum		no
GCF_003471355.1	full	scaffold	100	B. longum		no
GCF_003471385.1	full	scaffold	100	B. longum		no
GCF_003471915.1	full	scaffold	100	B. longum		no
GCF_003472305.1	full	scaffold	100	B. longum		no
GCF_003472405.1	full	scaffold	100	B. longum		no
GCF_003472605.1	full	scaffold	100	B. longum		no
GCF_003473205.1	full	scaffold	100	B. longum		no
GCF_003474905.1	full	scaffold	100	B. longum		no
GCF_003475025.1	full	scaffold	100	B. longum		no
GCF_003475055.1	full	scaffold	100	B. longum		no
GCF_003475835.1	full	scaffold	100	B. longum		no
GCF_003475865.1	full	scaffold	100	B. longum		no
GCF_003790375.1	full	contig	56.8	B. longum		no
GCF_004125375.1	full	contig	1123	B. longum		no
GCF_004167725.1	full	contig	388.14	B. longum		no
GCF_004936435.1	full	complete	1239	B. longum		no
GCF_005406285.1	full	complete	330	B. longum		no
GCF_005844115.1	full	scaffold	82.4	B. longum		no
GCF_005844345.1	full	scaffold	27.8	B. longum		no
GCF_005844715.1	full	scaffold	76.7	B. longum		no
GCF_008086305.1	full	complete	200	B. longum		no
GCF_009728915.1	full	complete	279	B. longum		no
GCF_009738515.1	full	complete	398.53	B. longum		no
GCF_009741385.1	full	contig	413.33	B. longum		no
GCF_009931635.1	full	complete	12	B. longum		no
GCF_014334075.1	full	complete	700	B. longum		no
GCF_014334375.1	full	complete	507.2	B. longum		no
GCF_015546765.1	full	contig	11.44	B. longum		no
GCF_015547105.1	full	scaffold	31.33	B. longum		no
GCF_015550805.1	full	scaffold	29.17	B. longum		no
GCF_015551445.1	full	scaffold	27.93	B. longum		no
GCF_015553805.1	full	scaffold	27.95	B. longum		no
GCF_015554225.1	full	contig	66.31	B. longum		no
GCF_015555065.1	full	scaffold	79.64	B. longum		no
GCF_015558825.1	full	scaffold	74.16	B. longum		no
GCF_015558965.1	full	contig	41.84	B. longum		no
GCF_015560585.1	full	scaffold	30.68	B. longum		no
GCF_015667025.1	full	contig	68.87	B. longum		no
GCF_015668695.1	full	scaffold	75.19	B. longum		no
GCF_015670335.1	full	scaffold	81.27	B. longum		no
GCF_015670535.1	full	scaffold	63.1	B. longum		no
GCF_015670845.1	full	scaffold	28.36	B. longum		no
GCF_015670995.1	full	scaffold	61.19	B. longum		no
GCF_900103055.1	full	chromosome	718	B. longum		no
GCF_900104835.1	full	contig	522	B. longum	Yes	no
GCF_900157055.1	full	contig	180	B. longum		no
GCF_900157065.1	full	contig	180	B. longum		yes	0	0	0	0
GCF_900157075.1	full	contig	180	B. longum		yes	0	0	0	0
GCF_900157085.1	full	contig	180	B. longum		yes	0	0	0	0
GCF_900157095.1	full	contig	180	B. longum		no
GCF_900157115.1	full	contig	180	B. longum		no
GCF_900157145.1	full	contig	180	B. longum		no
GCF_900157155.1	full	contig	180	B. longum		no
GCF_900157165.1	full	contig	180	B. longum		no
GCF_900157185.1	full	contig	180	B. longum		yes	0	0	0	0
GCF_900157195.1	full	contig	180	B. longum		no
GCF_900519135.1	full	contig	12	B. longum		no
GCF_900637335.1	full	complete	100	B. longum		no
GCF_902381625.1	full	complete	10	B. longum		yes	0	0	0	0
GCF_011764605.1	full	complete	100	B. longum		no
GCF_015547785.1	full	scaffold	87.11	B. longum		no
GCF_015550145.1	full	scaffold	67	B. longum		no
GCF_015551245.1	full	scaffold	16.02	B. longum		no
GCF_015551415.1	full	scaffold	68.16	B. longum		no
GCF_015553485.1	full	scaffold	28.41	B. longum		no
GCF_015554025.1	full	scaffold	75.64	B. longum		no
GCF_015556235.1	full	scaffold	48.8	B. longum		no
GCF_015557625.1	full	scaffold	73.99	B. longum		no
GCF_015558665.1	full	scaffold	55.83	B. longum		no
GCF_015558685.1	full	scaffold	82.42	B. longum		no
GCF_015560565.1	full	scaffold	77.07	B. longum		no
GCF_015667155.1	full	scaffold	74.48	B. longum		no
GCF_015667915.1	full	scaffold	39.58	B. longum		no
GCF_015669395.1	full	scaffold	77.45	B. longum		no
GCF_015669715.1	full	scaffold	68.72	B. longum		no
GCF_015669945.1	full	contig	76.03	B. longum		no
GCF_015670475.1	full	scaffold	75.16	B. longum		no
GCF_015671085.1	full	contig	87.03	B. longum		no
GCF_015671435.1	full	scaffold	77.68	B. longum		no
GCF_000020425.1	full	complete		B. longum infantis		yes	0	0	0	0
GCF_000155415.1	full	scaffold		B. longum infantis		no
GCF_000196575.1	full	complete		B. longum infantis	Yes	no
GCF_000269965.1	full	complete		B. longum infantis	Yes	yes	0	0	0	0
GCF_000730125.1	full	scaffold	1161	B. longum infantis	Yes	yes	0	0	0	0
GCF_000771105.1	full	contig	278.3	B. longum infantis	Yes	yes	0	0	0	0
GCF_000825005.1	full	contig	160	B. longum infantis	Yes	yes	0	0	0	0
GCF_000825025.1	full	contig	104	B. longum infantis	Yes	yes	0	0	0	0
GCF_000825045.1	full	contig	203	B. longum infantis	Yes	yes	0	0	0	0
GCF_000825065.1	full	contig	571	B. longum infantis	Yes	yes	0	0	0	0
GCF_000825085.1	full	contig	370	B. longum infantis	Yes	yes	0	0	0	0
GCF_000825105.1	full	contig	531	B. longum infantis	Yes	yes	0	0	0	0
GCF_000825125.1	full	contig	631	B. longum infantis	Yes	yes	0	0	0	0
GCF_000825145.1	full	contig	451	B. longum infantis	Yes	yes	0	0	0	0
GCF_001051015.2	full	complete	251	B. longum infantis		no
GCF_001281305.1	full	complete	130.97	B. longum infantis		yes	0	0	0	0
GCF_001686105.1	full	contig	310	B. longum infantis		yes	0	0	0	0
GCF_001686125.1	full	contig	90	B. longum infantis		yes	0	0	0	0
GCF_001870755.1	full	scaffold	67	B. longum infantis		yes	0	0
GCF_002076025.1	full	contig	105	B. longum infantis		yes	0	0	0	0
GCF_002900845.1	full	contig		B. longum infantis		no
GCF_004803425.1	full	contig	1442	B. longum infantis		yes	0	0	0	0
GCF_008868445.1	full	contig	90.5	B. longum infantis		yes	0	0	0	0
GCF_013204895.1	full	contig	576.64	B. longum infantis		yes	0	0	0	0
GCF_015102035.1	full	complete	340.27	B. longum infantis		no
GCF_015102215.1	full	complete	191.95	B. longum infantis		yes	0	0
GCF_900445755.1	full	contig	100	B. longum infantis		yes	0	0	0	0
GCF_900637215.1	full	complete	100	B. longum infantis		yes	0	0	0	0
GCF_902167555.1	full	contig	2415	B. longum infantis		yes	0	0
GCF_902167565.1	full	contig	100	B. longum infantis		yes	0	0
GCF_902167595.1	full	scaffold	100	B. longum infantis		yes	0	0	0
GCF_902167615.1	full	contig	1855	B. longum infantis		no	0	0	0	0
GCF_902167775.1	full	contig	100	B. longum infantis		yes	0	0		0
GCF_902167885.1	full	complete	100	B. longum infantis		yes	0	0	0	0
GCF_902167915.1	full	contig	149	B. longum infantis		yes	0	0	0	0
GCF_902505515.1	full	scaffold	41	B. longum infantis		yes	0	0	0	1
GCF_902505525.1	full	scaffold	41	B. longum infantis		yes	0	0	0	1
GCF_004919065.2	full	chromosome	100	B. longum infantis		yes	0	0	0	0
GCF_014898135.1	full	complete	378.93	B. longum infantis		no
GCF_901212475.1	full	scaffold	67	B. longum infantis		yes	0	0
GCF_901212585.1	full	scaffold	19	B. longum infantis		yes	0	0
GCF_902505535.1	full	scaffold	45	B. longum infantis		yes	0	0	0	1
GCF_902505555.1	full	scaffold	39	B. longum infantis		yes	0	0	0	1
GCF_000003135.1	full	scaffold	53	B. longum longum	Yes	no
GCF_000092325.1	full	complete		B. longum longum	Yes	no
GCF_000166315.1	full	complete		B. longum longum	Yes	no
GCF_000196555.1	full	complete		B. longum longum	Yes	no
GCF_000210755.1	full	chromosome		B. longum longum	Yes	no
GCF_000219455.1	full	complete		B. longum longum	Yes	no
GCF_000261205.1	full	contig	11	B. longum longum	Yes	no
GCF_000261225.1	full	contig	11	B. longum longum	Yes	no
GCF_000261245.1	full	contig	14	B. longum longum	Yes	no
GCF_000261265.1	full	contig	25	B. longum longum	Yes	no
GCF_000410595.1	full	scaffold	176	B. longum longum	Yes	no
GCF_000730025.1	full	scaffold	1417	B. longum longum	Yes	no
GCF_000730035.1	full	scaffold	2001	B. longum longum	Yes	no
GCF_000730045.1	full	scaffold	1059	B. longum longum	Yes	no
GCF_000730055.1	full	scaffold	2814	B. longum longum	Yes	no
GCF_000730105.1	full	scaffold	3037	B. longum longum	Yes	no
GCF_000730135.1	full	scaffold	1337	B. longum longum	Yes	no
GCF_000741245.1	full	contig	34.8	B. longum longum	Yes	no
GCF_000772485.1	full	complete	20	B. longum longum	Yes	no
GCF_000786175.1	full	scaffold	913	B. longum longum	Yes	no
GCF_001050555.1	full	contig		B. longum longum		no
GCF_001275745.1	full	contig	406.1	B. longum longum	Yes	no
GCF_001446255.1	full	complete	84	B. longum longum	Yes	no
GCF_001446275.1	full	complete	51	B. longum longum	Yes	no
GCF_001447955.1	full	contig	272	B. longum longum		no
GCF_001447975.1	full	scaffold	272	B. longum longum		no
GCF_001516925.1	full	scaffold	80	B. longum longum	Yes	no
GCF_001686145.1	full	contig	40	B. longum longum		no
GCF_001686165.1	full	contig	100	B. longum longum		no
GCF_001686185.1	full	contig	160	B. longum longum		no
GCF_001686205.1	full	contig	110	B. longum longum		no
GCF_001686225.1	full	contig	160	B. longum longum		no
GCF_001686245.1	full	contig	300	B. longum longum		no
GCF_001725985.1	full	complete	30	B. longum longum	Yes	no
GCF_001892965.1	full	contig	77.76	B. longum longum		no
GCF_001940535.1	full	contig	27	B. longum longum		no
GCF_003094995.1	full	contig	86.5	B. longum longum		no
GCF_003342655.1	full	complete	386.51	B. longum longum		no
GCF_003990235.1	full	contig	224	B. longum longum		no
GCF_004324325.1	full	contig	800	B. longum longum		no
GCF_004332625.1	full	contig	84.9	B. longum longum		no
GCF_004332635.1	full	contig	205.3	B. longum longum		no
GCF_004332645.1	full	contig	137.1	B. longum longum		no
GCF_004332655.1	full	contig	60.2	B. longum longum		no
GCF_004332665.1	full	contig	32.9	B. longum longum		no
GCF_004332725.1	full	contig	169.2	B. longum longum		no
GCF_004332735.1	full	contig	165.5	B. longum longum		no
GCF_004332745.1	full	contig	45.3	B. longum longum		no
GCF_004332755.1	full	contig	158.3	B. longum longum		no
GCF_004332765.1	full	contig	160.5	B. longum longum		no
GCF_004332825.1	full	contig	43.6	B. longum longum		no
GCF_004332835.1	full	contig	158.7	B. longum longum		no
GCF_004332855.1	full	contig	30.5	B. longum longum		no
GCF_004332865.1	full	contig	114.3	B. longum longum		no
GCF_004332895.1	full	contig	141.3	B. longum longum		no
GCF_004332925.1	full	contig	32.6	B. longum longum		no
GCF_004332935.1	full	contig	96	B. longum longum		no
GCF_004332945.1	full	contig	82.7	B. longum longum		no
GCF_004332965.1	full	contig	154.3	B. longum longum		no
GCF_004333005.1	full	contig	179.1	B. longum longum		no
GCF_004333015.1	full	contig	185.6	B. longum longum		no
GCF_004333035.1	full	contig	60.4	B. longum longum		no
GCF_004333045.1	full	contig	175.9	B. longum longum		no
GCF_004333065.1	full	contig	181.3	B. longum longum		no
GCF_004333105.1	full	contig	124	B. longum longum		no
GCF_004333115.1	full	contig	212.5	B. longum longum		no
GCF_004333125.1	full	contig	55.2	B. longum longum		no
GCF_004333165.1	full	contig	51.7	B. longum longum		no
GCF_004333175.1	full	contig	62.2	B. longum longum		no
GCF_004333205.1	full	contig	59.8	B. longum longum		no
GCF_004333215.1	full	contig	43	B. longum longum		no
GCF_004333235.1	full	contig	42.8	B. longum longum		no
GCF_004333265.1	full	contig	37.3	B. longum longum		no
GCF_004333275.1	full	contig	55.7	B. longum longum		no
GCF_004333305.1	full	contig	63.5	B. longum longum		no
GCF_004333325.1	full	contig	55.2	B. longum longum		no
GCF_004333335.1	full	contig	58.9	B. longum longum		no
GCF_004333365.1	full	contig	48.7	B. longum longum		no
GCF_004333375.1	full	contig	49.7	B. longum longum		no
GCF_004333385.1	full	contig	69.9	B. longum longum		no
GCF_004333425.1	full	contig	85.9	B. longum longum		no
GCF_004333445.1	full	contig	67.7	B. longum longum		no
GCF_004333455.1	full	contig	44.1	B. longum longum		no
GCF_004333465.1	full	contig	55	B. longum longum		no
GCF_004333475.1	full	contig	31.4	B. longum longum		no
GCF_004333515.1	full	contig	42.9	B. longum longum		no
GCF_004333535.1	full	contig	38.5	B. longum longum		no
GCF_004333555.1	full	contig	64.9	B. longum longum		no
GCF_004333565.1	full	contig	63.6	B. longum longum		no
GCF_004333575.1	full	contig	110.1	B. longum longum		no
GCF_004333625.1	full	contig	90.6	B. longum longum		no
GCF_004333635.1	full	contig	53.1	B. longum longum		no
GCF_004333645.1	full	contig	191.3	B. longum longum		no
GCF_004333675.1	full	contig	67	B. longum longum		no
GCF_004333695.1	full	contig	72	B. longum longum		no
GCF_004333715.1	full	contig	48.3	B. longum longum		no
GCF_004333735.1	full	contig	56.1	B. longum longum		no
GCF_004333765.1	full	contig	67.4	B. longum longum		no
GCF_004333775.1	full	contig	53.3	B. longum longum		no
GCF_004333785.1	full	contig	58.7	B. longum longum		no
GCF_004333795.1	full	contig	105.2	B. longum longum		no
GCF_004333845.1	full	contig	36.7	B. longum longum		no
GCF_004333855.1	full	contig	55.2	B. longum longum		no
GCF_004333875.1	full	contig	52.4	B. longum longum		no
GCF_004333895.1	full	contig	43.2	B. longum longum		no
GCF_004333905.1	full	contig	79.5	B. longum longum		no
GCF_004333925.1	full	contig	47.3	B. longum longum		no
GCF_004333935.1	full	contig	68	B. longum longum		no
GCF_004333975.1	full	contig	57.3	B. longum longum		no
GCF_004333995.1	full	scaffold	100	B. longum longum		no
GCF_004334005.1	full	contig	39.7	B. longum longum		no
GCF_004334035.1	full	contig	42.5	B. longum longum		no
GCF_004334045.1	full	contig	52.7	B. longum longum		no
GCF_004334065.1	full	contig	40.7	B. longum longum		no
GCF_004334075.1	full	contig	35.2	B. longum longum		no
GCF_004334105.1	full	contig	69.7	B. longum longum		no
GCF_004334145.1	full	contig	41.2	B. longum longum		no
GCF_004334155.1	full	contig	42.6	B. longum longum		no
GCF_004334165.1	full	contig	54.2	B. longum longum		no
GCF_004334205.1	full	contig	69.4	B. longum longum		no
GCF_004334215.1	full	contig	43.3	B. longum longum		no
GCF_004334235.1	full	contig	65.3	B. longum longum		no
GCF_004334245.1	full	contig	34.7	B. longum longum		no
GCF_004334255.1	full	contig	30.7	B. longum longum		no
GCF_004334285.1	full	contig	77.8	B. longum longum		no
GCF_004334325.1	full	contig	41.4	B. longum longum		no
GCF_004334335.1	full	contig	54.5	B. longum longum		no
GCF_004334345.1	full	contig	51.7	B. longum longum		no
GCF_004334355.1	full	contig	47.6	B. longum longum		no
GCF_004334365.1	full	contig	41.3	B. longum longum		no
GCF_004334425.1	full	contig	42.3	B. longum longum		no
GCF_004334435.1	full	contig	57.8	B. longum longum		no
GCF_004334445.1	full	contig	57.5	B. longum longum		no
GCF_004334465.1	full	contig	59.5	B. longum longum		no
GCF_004334485.1	full	contig	79	B. longum longum		no
GCF_004334515.1	full	contig	57.3	B. longum longum		no
GCF_004334535.1	full	contig	51.1	B. longum longum		no
GCF_004334545.1	full	contig	62.9	B. longum longum		no
GCF_004334555.1	full	contig	187.8	B. longum longum		no
GCF_004334615.1	full	contig	130.6	B. longum longum		no
GCF_004334625.1	full	contig	102	B. longum longum		no
GCF_004334635.1	full	contig	70	B. longum longum		no
GCF_004334645.1	full	contig	70.6	B. longum longum		no
GCF_004334695.1	full	scaffold	100	B. longum longum		no
GCF_004334705.1	full	contig	112	B. longum longum		no
GCF_004334715.1	full	contig	90.1	B. longum longum		no
GCF_004334745.1	full	contig	126.5	B. longum longum		no
GCF_004334775.1	full	contig	154.8	B. longum longum		no
GCF_004334785.1	full	contig	99.2	B. longum longum		no
GCF_004334795.1	full	contig	116.9	B. longum longum		no
GCF_004334815.1	full	contig	131	B. longum longum		no
GCF_004334855.1	full	contig	118.3	B. longum longum		no
GCF_004334865.1	full	contig	95.8	B. longum longum		no
GCF_006438975.1	full	contig	112	B. longum longum		no
GCF_014779835.1	full	contig	343	B. longum longum		no
GCF_014898115.1	full	complete	162.79	B. longum longum		no
GCF_902167545.1	full	contig	100	B. longum longum		no
GCF_902505435.1	full	scaffold	36	B. longum longum		no
GCF_009896525.1	full	contig	26	B. longum longum		no
GCF_013249165.1	full	contig	668	B. longum longum		no
GCF_013393765.1	full	complete	600	B. longum longum		no
GCF_014898215.1	full	complete	351.46	B. longum longum		no
GCF_014898235.1	full	complete	370.75	B. longum longum		no
GCF_014900535.1	full	complete	324.09	B. longum longum		no
GCF_015101725.1	full	complete	266.52	B. longum longum		no
GCF_902505475.1	full	scaffold	36	B. longum longum		no
GCF_902505545.1	full	scaffold	39	B. longum longum		no
GCF_000741625.1	full	contig	70.9	B. longum suis	Yes	no
GCF_000771285.1	full	contig	278.3	B. longum suis	Yes	no
GCF_001870705.1	full	scaffold	282	B. longum suis		no
