## Supplemental Table 4 for "Targeted High-Resolution Taxonomic Identification of *Bifidobacterium longum* subsp. *infantis* Using Human Milk Oligosaccharide Metabolizing Genes"

Supplementary Table 4. The composition of the cohort used in this study.
Subjects	(n)	583
Samples	(n)	1092
Birth type	Vaginal (%)	70.4
	Cesarean (%)	29.6
Breastfeeding	Ever (%)	82.5
	Never (%)	17.5
Age	Max (years)	15.24
	Min (days)	33
	Mean (years)	4.47
	Under 1 (n)	144
	Between 1 and 2 (n)	61
