## Supplemental Table 5 for "Targeted High-Resolution Taxonomic Identification of *Bifidobacterium longum* subsp. *infantis* Using Human Milk Oligosaccharide Metabolizing Genes"

Supplementary Table 5. Fecal sample IDs used in this study.
Sample ID
C0005_3F_1A
C0016_3F_1A
C0016_3F_2A
C0016_4F_1A
C0017_2F_1A
C0017_2F_2A
C0017_3F_1A
C0029_6F_1A
C0032_9F_1A
C0043_7F_1A
C0043_8F_1A
C0043_9F_1A
C0047_7F_1A
C0047_8F_1A
C0052_5F_1A
C0052_7F_1A
C0053_6F_1A
C0053_8F_1A
C0055_3F_1A
C0058_4F_1A
C0061_6F_1A
C0061_6F_2A
C0061_8F_1A
C0062_6F_1A
C0062_6F_2A
C0062_7F_1A
C0062_8F_1A
C0066_6F_1A
C0066_6F_1B
C0066_6F_2A
C0066_7F_1A
C0067_6F_1A
C0067_7F_1A
C0071_8F_1A
C0076_8F_1A
C0078_3F_1A
C0082_4F_1A
C0082_5F_1A
C0089_3F_1A
C0093_3F_1A
C0093_3F_2A
C0106_6F_1A
C0107_4F_1A
C0107_4F_2A
C0108_4F_1A
C0110_7F_1A
C0110_8F_1A
C0111_6F_1A
C0111_7F_1A
C0117_4F_1A
C0117_4F_1B
C0117_4F_2A
C0117_5F_1A
C0117_6F_1A
C0119_3F_1A
C0119_3F_2A
C0123_3F_1A
C0123_5F_1A
C0124_3F_1A
C0124_4F_1A
C0126_10F_1A
C0126_8F_1A
C0126_8F_1B
C0126_9F_1A
C0127_6F_1B
C0127_7F_1A
C0127_8F_1A
C0132_4F_1A
C0132_4F_2A
C0142_6F_1A
C0142_6F_2A
C0146_7F_1A
C0157_6F_1A
C0158_6F_1A
C0159_5F_1A
C0159_5F_2A
C0161_7F_1A
C0174_3F_1A
C0175_2F_1A
C0179_4F_1A
C0179_4F_2A
C0179_6F_1A
C0188_5F_1A
C0188_5F_2A
C0188_7F_1A
C0189_5F_1A
C0189_5F_2A
C0189_7F_1A
C0190_3F_1A
C0191_3F_1A
C0192_4F_1A
C0193_3F_1A
C0193_3F_2A
C0194_4F_1A
C0194_4F_2A
C0194_5F_1A
C0196_5F_1A
C0196_5F_2A
C0196_6F_1A
C0200_2F_1A
C0200_3F_1A
C0201_5F_1A
C0201_5F_2A
C0202_4F_1A
C0202_4F_2A
C0202_6F_1A
C0202_6F_2A
C0202_7F_1A
C0229_4F_1A
C0229_4F_2A
C0229_5F_1A
C0231_3F_1A
C0237_4F_1A
C0240_3F_1A
C0240_3F_2A
C0240_4F_1A
C0240_5F_1A
C0248_3F_1A
C0249_4F_1A
C0249_5F_1A
C0252_7F_1A
C0253_7F_1A
C0254_5F_1A
C0254_5F_2A
C0258_3F_1A
C0258_3F_2A
C0259_3F_1A
C0271_5F_1A
C0277_2F_1A
C0286_5F_1A
C0286_6F_1A
C0296_5F_1A
C0296_6F_1A
C0307_4F_1A
C0307_5F_1A
C0308_5F_1A
C0308_5F_2A
C0308_6F_1A
C0312_7F_1A
C0312_8F_1A
C0323_3F_1A
C0324_3F_1A
C0325_5F_1A
C0325_6F_1A
C0332_4F_1A
C0337_3F_1A
C0337_3F_2A
C0348_3F_1A
C0364_2F_1A
C0364_2F_2A
C0369_4F_1A
C0385_4F_1A
C0385_5F_1A
C0388_7F_1A
C0390_2F_1A
C0402_3F_1A
C0403_3F_1A
C0403_3F_2A
C0404_3F_1A
C0404_3F_2A
C0405_6F_1A
C0405_7F_1A
C0420_4F_1A
C0420_4F_2A
C0421_6F_1A
C0426_5F_1A
C0429_4F_1A
C0443_4F_1A
C0450_2F_1A
C0450_2F_2A
C0450_3F_1A
C0451_2F_1A
C0456_4F_1A
C0459_4F_1A
C0460_4F_1A
C0461_4F_1A
C0469_2F_1A
C0470_2F_1A
C0470_3F_1A
C0476_3F_1A
C0476_3F_2A
C0476_5F_1A
C0477_3F_1A
C0477_5F_1A
C0479_3F_1A
C0479_3F_2A
C0479_4F_1A
C0479_5F_1A
C0482_3F_1A
C0492_4F_1A
C0492_7F_1A
C0493_2F_1A
C0494_2F_1A
C0494_3F_1A
C0495_2F_1A
C0495_3F_1A
C0498_1F_1A
C0498_1F_2A
C0499_1F_1A
C0499_1F_1B
C0499_1F_2A
C0499_2F_1A
C0500_4F_1A
C0505_1F_1A
C0505_2F_1A
C0506_1F_1A
C0506_1F_2A
C0506_2F_1A
C0507_1F_1A
C0507_1F_2A
C0507_2F_1A
C0509_1F_1B
C0509_1F_2A
C0511_1F_1A
C0511_1F_2A
C0511_1F_2B
C0511_2F_1A
C0511_3F_1A
C0512_2F_1A
C0514_1F_1A
C0514_1F_2A
C0514_2F_1A
C0516_1F_1A
C0516_1F_2A
C0516_1F_2B
C0516_2F_1A
C0516_3F_1A
C0517_1F_1A
C0517_1F_2A
C0518_2F_1A
C0520_1F_1A
C0520_1F_2A
C0521_1F_1A
C0521_1F_2A
C0524_3F_1A
C0524_4F_1A
C0524_5F_1A
C0526_2F_1A
C0530_1F_1A
C0530_1F_2A
C0530_2F_1A
C0530_3F_1A
C0535_2F_1A
C0536_1F_1A
C0537_1F_1A
C0537_1F_2A
C0537_2F_1A
C0537_3F_1A
C0539_1F_1A
C0541_1F_1A
C0541_1F_2A
C0541_2F_1A
C0544_1F_1A
C0544_1F_2A
C0547_1F_1A
C0547_1F_2A
C0547_2F_1A
C0547_3F_1A
C0550_1F_1A
C0550_1F_2A
C0550_3F_1A
C0550_4F_1A
C0551_1F_1A
C0551_1F_2A
C0552_1F_1A
C0552_1F_2A
C0554_1F_1A
C0554_1F_2A
C0556_2F_1A
C0556_3F_1A
C0556_4F_1A
C0557_1F_1A
C0557_2F_1A
C0564_2F_1A
C0567_2F_1A
C0567_3F_1A
C0568_1F_1A
C0569_1F_1A
C0569_1F_2A
C0570_1F_1A
C0570_1F_2A
C0571_3F_1A
C0575_2F_1A
C0575_3F_1A
C0576_2F_1A
C0577_1F_1A
C0577_1F_2A
C0577_3F_1A
C0578_1F_1A
C0578_1F_2A
C0578_3F_1A
C0579_1F_1A
C0579_1F_2A
C0579_3F_1A
C0583_1F_1A
C0583_2F_1A
C0586_1F_1A
C0586_2F_1A
C0589_1F_1A
C0589_1F_2A
C0590_1F_1A
C0590_1F_2A
C0591_1F_1A
C0591_1F_2A
C0592_1F_1A
C0593_1F_1A
C0594_1F_1A
C0594_1F_2A
C0595_1F_1A
C0595_1F_2A
C0595_2F_1A
C0596_1F_1A
C0596_1F_2A
C0596_3F_1A
C0597_1F_1A
C0597_1F_2A
C0597_3F_1A
C0600_1F_1A
C0601_1F_1A
C0601_1F_2A
C0603_1F_1A
C0603_1F_2A
C0603_4F_1A
C0603_6F_1A
C0607_1F_1A
C0608_1F_1A
C0610_1F_1A
C0611_1F_1A
C0612_2F_1A
C0615_1F_1A
C0615_1F_2A
C0620_1F_1A
C0620_1F_2A
C0621_1F_1A
C0621_1F_2A
C0623_1F_1A
C0623_3F_1A
C0624_1F_1A
C0624_1F_2A
C0627_1F_1A
C0627_1F_2A
C0631_1F_1A
C0631_1F_2A
C0631_2F_1A
C0633_1F_1A
C0633_1F_2A
C0633_2F_1A
C0634_1F_1A
C0634_1F_2A
C0634_1F_3A
C0634_3F_1A
C0635_1F_1A
C0635_1F_2A
C0635_3F_1A
C0636_1F_1A
C0636_1F_2A
C0637_1F_1A
C0638_1F_1A
C0638_1F_2A
C0639_1F_1A
C0639_1F_2A
C0641_1F_1A
C0641_1F_2A
C0642_1F_1A
C0642_2F_1A
C0643_1F_1A
C0643_1F_2A
C0643_2F_1A
C0647_4F_1A
C0648_1F_1A
C0648_1F_2A
C0649_2F_1A
C0654_2F_1A
C0655_1F_1A
C0655_1F_2A
C0656_4F_1A
C0656_5F_1A
C0660_1F_1A
C0660_1F_2A
C0660_2F_1A
C0661_1F_1A
C0661_1F_2A
C0661_2F_1A
C0661_3F_1A
C0661_4F_1A
C0665_1F_1A
C0665_1F_2A
C0665_2F_1A
C0672_2F_1A
C0672_3F_1A
C0673_1F_1A
C0673_1F_2A
C0674_3F_1A
C0676_3F_1A
C0679_1F_1A
C0682_3F_1A
C0683_1F_1A
C0683_1F_2A
C0684_4F_1A
C0686_1F_1A
C0686_1F_2A
C0688_1F_1A
C0690_1F_1A
C0692_3F_1A
C0692_4F_1A
C0693_1F_1A
C0694_1F_1A
C0698_1F_1A
C0698_2F_1A
C0699_4F_1A
C0703_4F_1A
C0704_1F_1A
C0704_1F_2A
C0711_4F_1A
C0711_5F_1A
C0711_6F_1A
C0713_4F_1A
C0720_1F_1A
C0723_3F_1A
C0723_4F_1A
C0723_5F_1A
C0724_1F_1A
C0724_2F_1A
C0725_1F_1A
C0725_2F_1A
C0730_1F_1A
C0730_2F_1A
C0735_1F_1A
C0739_2F_1A
C0742_3F_1A
C0742_5F_1A
C0742_5F_2A
C0743_1F_1A
C0744_4F_1A
C0744_6F_1A
C0747_1F_1A
C0752_4F_1A
C0753_4F_1A
C0754_2F_1A
C0754_3F_1A
C0754_4F_1A
C0767_1F_1A
C0767_2F_1A
C0768_1F_1A
C0768_2F_1A
C0769_5F_1A
C0774_4F_1A
C0784_1F_1A
C0784_2F_1A
C0785_1F_1A
C0785_2F_1A
C0788_1F_1A
C0788_2F_1A
C0788_3F_1A
C0789_1F_1A
C0789_2F_1A
C0789_3F_1A
C0792_4F_1A
C0794_4F_1A
C0798_1F_1A
C0799_1F_1A
C0802_1F_1A
C0811_1F_1A
C0812_1F_1A
C0814_1F_1A
C0821_5F_1A
C0825_1F_1A
C0826_1F_1A
C0827_1F_1A
C0828_4F_1A
C0830_1F_1A
C0830_2F_1A
C0834_4F_1A
C0835_1F_1A
C0837_1F_1A
C0839_4F_1A
C0839_5F_1A
C0840_1F_1A
C0841_1F_1A
C0851_4F_1A
C0852_1F_1A
C0853_1F_1A
C0855_4F_1A
C0856_1F_1A
C0859_1F_1A
C0860_1F_1A
C0861_1F_1A
C0861_2F_1A
C0863_4F_1A
C0863_5F_1A
C0864_5F_1A
C0864_6F_1A
C0871_1F_1A
C0871_2F_1A
C0871_3F_1A
C0873_2F_1A
C0879_1F_1A
C0879_2F_1A
C0879_3F_1A
C0880_4F_1A
C0880_5F_1A
C0886_4F_1A
C0887_1F_1A
C0888_4F_1A
C0891_4F_1A
C0893_4F_1A
C0897_2F_1A
C0902_1F_1A
C0904_5F_1A
C0908_4F_1A
C0909_4F_1A
C0914_5F_1A
C0915_3F_1A
C0915_4F_1A
C0920_1F_1A
C0920_2F_1A
C0921_1F_1A
C0921_2F_1A
C0923_4F_1A
C0925_1F_1A
C0930_1F_1A
C0932_3F_1A
C0932_4F_1A
C0932_7F_1A
C0932_8F_1A
C0936_1F_1A
C0946_5F_1A
C0958_4F_1A
C0961_4F_1A
C0980_5F_1A
C0996_4F_1A
C0999_2F_1A
C1007_3F_1A
C1008_4F_1A
C1009_1F_1A
C1015_3F_1A
C1026_1F_1A
C1034_1F_1A
C1037_4F_1A
C1050_4F_1A
C1050_9F_1A
C1059_3F_1A
C1060_3F_1A
C1062_3F_1A
C1068_3F_1A
C1068_8F_1A
C1075_1F_1A
C1087_3F_1A
C1089_1F_1A
C1090_1F_1A
C1090_2F_1A
C1099_3F_1A
C1102_1F_1A
C1109_4F_1A
C1115_4F_1A
C1135_4F_1A
C1135_5F_1A
C1136_1F_1A
C1144_1F_1A
C1155_4F_1A
C1159_4F_1A
C1160_3F_1A
C1162_3F_1A
C1167_4F_1A
C1171_1F_1A
C1171_2F_1A
C1172_4F_1A
C1177_4F_1A
C1195_4F_1A
C1215_4F_1A
C1217_1F_1A
C1219_3F_1A
C1220_4F_1A
C1222_1F_1A
C1223_1F_1A
C1223_2F_1A
C1227_3F_1A
C1228_1F_1A
C1234_4F_1A
C1238_1F_1A
C1243_1F_1A
C1244_4F_1A
C1250_1F_1A
C1255_3F_1A
C1271_4F_1A
C1273_4F_1A
C1328_1F_1A
C1329_1F_1A
C1361_1F_1A
C1365_1F_1A
C1373_1F_1A
C2014_2F_1A
C2014_3F_1A
C2018_1F_1A
C2018_1F_2A
C2018_3F_1A
C2018_4F_1A
C2018_5F_1A
M0644_1F_1A
M0644_1F_2A
M0644_2F_1A
M0644_2F_2A
M0644_3F_1A
M0647_1F_1A
M0647_1F_2A
M0647_2F_1A
M0647_2F_2A
M0649_1F_1A
M0651_1F_1A
M0651_1F_2A
M0651_2F_1A
M0652_1F_1A
M0652_1F_2A
M0652_2F_1A
M0652_2F_2A
M0652_3F_1A
M0653_2F_1A
M0656_1F_1A
M0656_1F_2A
M0656_2F_1A
M0656_3F_1A
M0659_2F_1A
M0662_1F_1A
M0662_1F_2A
M0662_2F_1A
M0662_3F_1A
M0663_1F_1A
M0663_1F_2A
M0674_1F_1A
M0676_1F_1A
M0676_1F_2A
M0680_2F_1A
M0682_1F_1A
M0682_1F_2A
M0685_1F_1A
M0685_1F_2A
M0685_2F_1A
M0699_1F_1A
M0699_3F_1A
M0700_3F_1A
M0703_1F_1A
M0703_1F_2A
M0703_2F_1A
M0703_3F_1A
M0705_1F_1A
M0706_2F_1A
M0709_1F_1A
M0711_1F_1A
M0711_2F_1A
M0713_1F_1A
M0713_2F_1A
M0713_3F_1A
M0714_1F_1A
M0716_1F_1A
M0718_1F_1A
M0723_1F_1A
M0742_2F_1A
M0742_2F_2A
M0744_3F_1A
M0745_2F_1A
M0748_2F_1A
M0749_1F_1A
M0749_2F_1A
M0752_2F_1A
M0752_3F_1A
M0753_1F_1A
M0753_2F_1A
M0753_3F_1A
M0754_1F_1A
M0756_1F_1A
M0757_1F_1A
M0765_1F_1A
M0765_2F_1A
M0766_1F_1A
M0766_2F_1A
M0766_3F_1A
M0769_2F_1A
M0769_3F_1A
M0770_2F_1A
M0774_1F_1A
M0776_2F_1A
M0776_3F_1A
M0778_2F_1A
M0780_2F_1A
M0790_1F_1A
M0790_2F_1A
M0790_3F_1A
M0791_1F_1A
M0792_1F_1A
M0794_1F_1A
M0794_2F_1A
M0801_1F_1A
M0803_2F_1A
M0804_1F_1A
M0804_2F_1A
M0805_1F_1A
M0808_1F_1A
M0809_2F_1A
M0822_1F_1A
M0824_1F_1A
M0824_2F_1A
M0828_1F_1A
M0839_1F_1A
M0839_3F_1A
M0842_2F_1A
M0842_3F_1A
M0843_1F_1A
M0844_1F_1A
M0847_1F_1A
M0847_2F_1A
M0849_1F_1A
M0851_1F_1A
M0854_2F_1A
M0858_1F_1A
M0863_1F_1A
M0863_2F_1A
M0863_3F_1A
M0864_3F_1A
M0867_2F_1A
M0870_1F_1A
M0880_1F_1A
M0880_2F_1A
M0880_2F_2A
M0881_2F_1A
M0881_3F_1A
M0882_2F_1A
M0883_1F_1A
M0883_2F_1A
M0883_3F_1A
M0884_2F_1A
M0884_3F_1A
M0885_1F_1A
M0886_1F_1A
M0886_2F_1A
M0886_3F_1A
M0888_2F_1A
M0888_3F_1A
M0889_1F_1A
M0890_3F_1A
M0891_1F_1A
M0891_3F_1A
M0892_2F_1A
M0892_3F_1A
M0893_1F_1A
M0893_2F_1A
M0894_2F_1A
M0896_1F_1A
M0896_2F_1A
M0896_3F_1A
M0900_1F_1A
M0901_2F_1A
M0904_2F_1A
M0907_2F_1A
M0908_1F_1A
M0908_2F_1A
M0910_2F_1A
M0913_2F_1A
M0914_2F_1A
M0917_2F_1A
M0918_2F_1A
M0918_3F_1A
M0919_2F_1A
M0922_2F_1A
M0926_1F_1A
M0927_2F_1A
M0928_1F_1A
M0929_1F_1A
M0932_1F_1A
M0932_2F_1A
M0934_2F_1A
M0935_2F_1A
M0937_2F_1A
M0945_1F_1A
M0946_1F_1A
M0946_3F_1A
M0947_1F_1A
M0947_2F_1A
M0948_2F_1A
M0950_2F_1A
M0951_2F_1A
M0958_1F_1A
M0958_2F_1A
M0958_3F_1A
M0960_1F_1A
M0961_2F_1A
M0961_3F_1A
M0964_1F_1A
M0971_1F_1A
M0973_1F_1A
M0973_2F_1A
M0973_3F_1A
M0974_1F_1A
M0974_2F_1A
M0977_2F_1A
M0980_2F_1A
M0984_2F_1A
M0989_1F_1A
M0996_1F_1A
M0996_2F_1A
M0998_1F_1A
M0999_1F_1A
M1005_2F_1A
M1007_1F_1A
M1008_1F_1A
M1008_2F_1A
M1008_3F_1A
M1015_1F_1A
M1015_2F_1A
M1016_1F_1A
M1022_2F_1A
M1027_1F_1A
M1028_1F_1A
M1037_2F_1A
M1041_2F_1A
M1043_3F_1A
M1046_1F_1A
M1047_2F_1A
M1050_3F_1A
M1055_3F_1A
M1056_1F_1A
M1056_2F_1A
M1056_3F_1A
M1057_1F_1A
M1058_1F_1A
M1058_2F_1A
M1058_3F_1A
M1059_1F_1A
M1060_1F_1A
M1060_2F_1A
M1061_2F_1A
M1061_3F_1A
M1064_1F_1A
M1064_2F_1A
M1064_3F_1A
M1065_1F_1A
M1065_3F_1A
M1066_1F_1A
M1066_2F_1A
M1066_3F_1A
M1067_1F_1A
M1067_2F_1A
M1068_1F_1A
M1068_2F_1A
M1074_1F_1A
M1078_1F_1A
M1079_1F_1A
M1082_1F_1A
M1082_2F_1A
M1083_1F_1A
M1083_2F_1A
M1083_3F_1A
M1086_1F_1A
M1086_2F_1A
M1087_1F_1A
M1087_2F_1A
M1088_1F_1A
M1088_2F_1A
M1091_1F_1A
M1095_1F_1A
M1095_3F_1A
M1096_1F_1A
M1096_2F_1A
M1096_3F_1A
M1097_1F_1A
M1099_1F_1A
M1099_2F_1A
M1103_2F_1A
M1103_3F_1A
M1105_2F_1A
M1105_3F_1A
M1109_1F_1A
M1109_2F_1A
M1109_3F_1A
M1110_1F_1A
M1110_2F_1A
M1113_1F_1A
M1113_2F_1A
M1115_1F_1A
M1115_2F_1A
M1115_3F_1A
M1116_1F_1A
M1118_1F_1A
M1120_2F_1A
M1124_1F_1A
M1124_2F_1A
M1126_2F_1A
M1126_3F_1A
M1129_2F_1A
M1129_3F_1A
M1135_2F_1A
M1137_2F_1A
M1137_3F_1A
M1139_3F_1A
M1140_1F_1A
M1142_1F_1A
M1142_2F_1A
M1142_3F_1A
M1143_2F_1A
M1143_3F_1A
M1145_1F_1A
M1146_2F_1A
M1147_1F_1A
M1147_2F_1A
M1147_3F_1A
M1148_2F_1A
M1148_3F_1A
M1150_1F_1A
M1150_2F_1A
M1153_1F_1A
M1155_2F_1A
M1155_3F_1A
M1157_2F_1A
M1159_1F_1A
M1159_2F_1A
M1159_3F_1A
M1160_1F_1A
M1161_1F_1A
M1161_2F_1A
M1162_1F_1A
M1162_2F_1A
M1162_3F_1A
M1166_2F_1A
M1167_1F_1A
M1167_2F_1A
M1169_2F_1A
M1170_1F_1A
M1170_2F_1A
M1170_3F_1A
M1172_2F_1A
M1172_3F_1A
M1175_1F_1A
M1176_1F_1A
M1176_2F_1A
M1176_3F_1A
M1177_2F_1A
M1177_3F_1A
M1179_3F_1A
M1180_2F_1A
M1180_3F_1A
M1181_3F_1A
M1183_1F_1A
M1183_2F_1A
M1186_1F_1A
M1186_2F_1A
M1188_2F_1A
M1188_3F_1A
M1189_1F_1A
M1194_1F_1A
M1195_2F_1A
M1195_3F_1A
M1197_1F_1A
M1198_2F_1A
M1199_2F_1A
M1200_1F_1A
M1200_2F_1A
M1200_3F_1A
M1201_1F_1A
M1202_1F_1A
M1202_3F_1A
M1205_1F_1A
M1205_2F_1A
M1205_3F_1A
M1207_2F_1A
M1207_3F_1A
M1208_1F_1A
M1208_3F_1A
M1210_1F_1A
M1211_1F_1A
M1211_2F_1A
M1211_3F_1A
M1213_2F_1A
M1216_2F_1A
M1218_1F_1A
M1218_2F_1A
M1219_1F_1A
M1219_2F_1A
M1220_1F_1A
M1220_2F_1A
M1221_1F_1A
M1221_2F_1A
M1221_3F_1A
M1226_1F_1A
M1226_2F_1A
M1226_3F_1A
M1227_1F_1A
M1229_2F_1A
M1229_3F_1A
M1232_1F_1A
M1232_2F_1A
M1232_3F_1A
M1234_2F_1A
M1237_2F_1A
M1240_1F_1A
M1240_2F_1A
M1240_3F_1A
M1245_1F_1A
M1245_2F_1A
M1246_1F_1A
M1246_3F_1A
M1247_1F_1A
M1247_2F_1A
M1252_1F_1A
M1252_2F_1A
M1254_2F_1A
M1254_3F_1A
M1255_2F_1A
M1258_1F_1A
M1258_2F_1A
M1258_3F_1A
M1261_1F_1A
M1262_2F_1A
M1262_3F_1A
M1263_1F_1A
M1266_2F_1A
M1266_3F_1A
M1268_1F_1A
M1271_1F_1A
M1271_2F_1A
M1272_2F_1A
M1272_3F_1A
M1273_1F_1A
M1273_3F_1A
M1274_1F_1A
M1275_1F_1A
M1275_2F_1A
M1276_1F_1A
M1276_2F_1A
M1278_2F_1A
M1278_3F_1A
M1279_1F_1A
M1279_2F_1A
M1279_3F_1A
M1280_2F_1A
M1280_3F_1A
M1281_1F_1A
M1282_2F_1A
M1283_2F_1A
M1286_2F_1A
M1287_1F_1A
M1287_2F_1A
M1293_3F_1A
M1294_2F_1A
M1294_3F_1A
M1295_1F_1A
M1295_2F_1A
M1295_3F_1A
M1297_2F_1A
M1297_3F_1A
M1298_1F_1A
M1298_3F_1A
M1300_1F_1A
M1300_2F_1A
M1300_3F_1A
M1301_3F_1A
M1302_2F_1A
M1305_2F_1A
M1305_3F_1A
M1307_2F_1A
M1307_3F_1A
M1312_1F_1A
M1312_3F_1A
M1314_2F_1A
M1314_3F_1A
M1316_2F_1A
M1316_3F_1A
M1318_2F_1A
M1318_3F_1A
M1322_2F_1A
M1322_3F_1A
M1324_2F_1A
M1324_3F_1A
M1325_2F_1A
M1326_2F_1A
M1330_2F_1A
M1333_1F_1A
M1333_3F_1A
M1336_2F_1A
M1336_3F_1A
M1337_2F_1A
M1339_1F_1A
M1340_1F_1A
M1340_2F_1A
M1342_2F_1A
M1344_1F_1A
M1345_2F_1A
M1347_2F_1A
M1348_1F_1A
M1352_1F_1A
M1352_2F_1A
M1353_2F_1A
M1354_2F_1A
M1359_2F_1A
M1362_1F_1A
M1362_2F_1A
M1363_1F_1A
M1367_2F_1A
M1369_1F_1A
M1371_1F_1A
M1376_1F_1A
