## Supplemental Table 6 for "Targeted High-Resolution Taxonomic Identification of *Bifidobacterium longum* subsp. *infantis* Using Human Milk Oligosaccharide Metabolizing Genes"

Supplementary Table 6. Composition of BLASTP alignments of HMO-metabolizing genes to taxa contained in NCBI’s non-redundant database.
Query	Taxon	% Hits	Cluster
ACJ53395.1	Bifidobacterium longum	64.70588235	1
ACJ53396.1	Bifidobacterium longum	23.80952381	1
ACJ53397.1	Bifidobacterium longum	18.30985915	1
ACJ53398.1	Bifidobacterium longum	22	1
ACJ53394.1	Bifidobacterium longum	63.63636364	1
ACJ53419.1	Bifidobacterium longum	88.88888889	1
ACJ53389.1	Bifidobacterium longum	83.33333333	1
ACJ53390.1	Bifidobacterium longum	43.47826087	1
ACJ53391.1	Bifidobacterium longum	70.27027027	1
ACJ53392.1	Bifidobacterium longum	69.83240223	1
ACJ53393.1	Bifidobacterium longum	68.18181818	1
ACJ53399.1	Bifidobacterium longum	75	1
ACJ53400.1	Bifidobacterium longum	50	1
ACJ53409.1	Bifidobacterium longum	79.66101695	1
ACJ53410.1	Bifidobacterium longum	79.66101695	1
ACJ53411.1	Bifidobacterium longum	66.66666667	1
ACJ53412.1	Bifidobacterium longum	79.66101695	1
ACJ53413.1	Bifidobacterium longum	65.2173913	1
ACJ53415.1	Bifidobacterium longum	91.66666667	1
ACJ53416.1	Bifidobacterium longum	91.66666667	1
ACJ53417.1	Bifidobacterium longum	66.66666667	1
ACJ53418.1	Bifidobacterium longum	66.66666667	1
ACJ53414.1	Bifidobacterium longum	62.5	1
ACJ53401.1	Bifidobacterium longum	23.07692308	1
ACJ53408.1	Bifidobacterium longum	75	1
ACJ53402.1	Bifidobacterium longum	78.57142857	1
ACJ53403.1	Bifidobacterium longum	50	1
ACJ53404.1	Bifidobacterium longum	23.07692308	1
ACJ53405.1	Bifidobacterium longum	75.55555556	1
ACJ53406.1	Bifidobacterium longum	88.23529412	1
ACJ53407.1	Bifidobacterium longum	91.66666667	1
ACJ53420.1	Bifidobacterium longum	0	1
ACJ51370.1	Bifidobacterium longum	50	2
ACJ51371.1	Bifidobacterium longum	42.85714286	2
ACJ51372.1	Bifidobacterium longum	14.28571429	2
ACJ51369.1	Bifidobacterium longum	11.11111111	2
ACJ51359.1	Bifidobacterium longum	47.54098361	2
ACJ51358.1	Bifidobacterium longum	32.23140496	2
ACJ51357.1	Bifidobacterium longum	60	2
ACJ51356.1	Bifidobacterium longum	15.52238806	2
ACJ51355.1	Bifidobacterium longum	57.62081784	2
ACJ51360.1	Bifidobacterium longum	39.44444444	2
ACJ51363.1	Bifidobacterium longum	1.098901099	2
ACJ51364.1	Bifidobacterium longum	27.34375	2
ACJ51365.1	Bifidobacterium longum	0.934579439	2
ACJ51361.1	Bifidobacterium longum	74.01574803	2
ACJ51362.1	Bifidobacterium longum	10.71428571	2
ACJ51354.1	Bifidobacterium longum	42.85714286	2
ACJ51348.1	Bifidobacterium longum	10.92436975	2
ACJ51347.1	Bifidobacterium longum	39.90610329	2
ACJ51366.1	Bifidobacterium longum	15.17857143	2
ACJ51367.1	Bifidobacterium longum	10.86956522	2
ACJ51368.1	Bifidobacterium longum	30.76923077	2
ACJ51349.1	Bifidobacterium longum	49.25373134	2
ACJ51353.1	Bifidobacterium longum	9.722222222	2
ACJ51352.1	Bifidobacterium longum	16.91542289	2
ACJ51350.1	Bifidobacterium longum	21.875	2
ACJ51351.1	Bifidobacterium longum	25.08710801	2
ACJ51373.1	Bifidobacterium longum	0	2
ACJ51546.1	Bifidobacterium longum	74.46808511	3
ACJ51544.1	Bifidobacterium longum	46.36363636	3
ACJ51545.1	Bifidobacterium longum	70.83333333	3
ACJ51547.1	Bifidobacterium longum	0	3
ACJ51755.1	Bifidobacterium longum	6.41025641	4
ACJ51758.1	Bifidobacterium longum	15.46391753	4
ACJ51757.1	Bifidobacterium longum	12.96296296	4
ACJ51748.1	Bifidobacterium longum	93.22033898	4
ACJ51749.1	Bifidobacterium longum	33.33333333	4
ACJ51750.1	Bifidobacterium longum	92.85714286	4
ACJ51751.1	Bifidobacterium longum	89.47368421	4
ACJ51752.1	Bifidobacterium longum	4.6875	4
ACJ51753.1	Bifidobacterium longum	70.37037037	4
ACJ51754.1	Bifidobacterium longum	73.33333333	4
ACJ51756.1	Bifidobacterium longum	17.43119266	4
ACJ51759.1	Bifidobacterium longum	0	4
ACJ53238.1	Bifidobacterium longum	69.31818182	5
ACJ53237.1	Bifidobacterium longum	17.94871795	5
ACJ53236.1	Bifidobacterium longum	24.29906542	5
ACJ53235.1	Bifidobacterium longum	44.02985075	5
ACJ53234.1	Bifidobacterium longum	65	5
ACJ53233.1	Bifidobacterium longum	95.27559055	5
ACJ53232.1	Bifidobacterium longum	49.03846154	5
ACJ53395.1	Bifidobacterium breve	5.882352941	1
ACJ53396.1	Bifidobacterium breve	49.20634921	1
ACJ53397.1	Bifidobacterium breve	61.97183099	1
ACJ53391.1	Bifidobacterium breve	1.351351351	1
ACJ53394.1	Bifidobacterium breve	3.03030303	1
ACJ53398.1	Bifidobacterium breve	22	1
ACJ51372.1	Bifidobacterium breve	19.04761905	2
ACJ51347.1	Bifidobacterium breve	22.0657277	2
ACJ51359.1	Bifidobacterium breve	26.2295082	2
ACJ51358.1	Bifidobacterium breve	23.14049587	2
ACJ51357.1	Bifidobacterium breve	23.22580645	2
ACJ51356.1	Bifidobacterium breve	6.567164179	2
ACJ51355.1	Bifidobacterium breve	23.42007435	2
ACJ51360.1	Bifidobacterium breve	26.11111111	2
ACJ51363.1	Bifidobacterium breve	2.197802198	2
ACJ51364.1	Bifidobacterium breve	3.125	2
ACJ51369.1	Bifidobacterium breve	44.44444444	2
ACJ51361.1	Bifidobacterium breve	6.299212598	2
ACJ51365.1	Bifidobacterium breve	0.934579439	2
ACJ51354.1	Bifidobacterium breve	26.26728111	2
ACJ51367.1	Bifidobacterium breve	13.04347826	2
ACJ51368.1	Bifidobacterium breve	30.76923077	2
ACJ51353.1	Bifidobacterium breve	1.388888889	2
ACJ51352.1	Bifidobacterium breve	5.472636816	2
ACJ51362.1	Bifidobacterium breve	3.571428571	2
ACJ51366.1	Bifidobacterium breve	6.25	2
ACJ51351.1	Bifidobacterium breve	13.58885017	2
ACJ51545.1	Bifidobacterium breve	10.41666667	3
ACJ51546.1	Bifidobacterium breve	6.382978723	3
ACJ51544.1	Bifidobacterium breve	30.90909091	3
ACJ51755.1	Bifidobacterium breve	11.53846154	4
ACJ51758.1	Bifidobacterium breve	29.89690722	4
ACJ51756.1	Bifidobacterium breve	14.67889908	4
ACJ51757.1	Bifidobacterium breve	11.11111111	4
ACJ51752.1	Bifidobacterium breve	15.625	4
ACJ53232.1	Bifidobacterium breve	11.53846154	5
ACJ53237.1	Bifidobacterium breve	6.837606838	5
ACJ53236.1	Bifidobacterium breve	3.738317757	5
ACJ53235.1	Bifidobacterium breve	11.56716418	5
ACJ53234.1	Bifidobacterium breve	26.25	5
ACJ53238.1	Bifidobacterium breve	21.59090909	5
ACJ53395.1	Known Bifidobacteria	11.76470588	1
ACJ53396.1	Known Bifidobacteria	19.04761905	1
ACJ53397.1	Known Bifidobacteria	9.85915493	1
ACJ53398.1	Known Bifidobacteria	42	1
ACJ53394.1	Known Bifidobacteria	21.21212121	1
ACJ53389.1	Known Bifidobacteria	13.63636364	1
ACJ53390.1	Known Bifidobacteria	47.82608696	1
ACJ53391.1	Known Bifidobacteria	27.02702703	1
ACJ53392.1	Known Bifidobacteria	29.05027933	1
ACJ53393.1	Known Bifidobacteria	9.090909091	1
ACJ53409.1	Known Bifidobacteria	20.33898305	1
ACJ53411.1	Known Bifidobacteria	33.33333333	1
ACJ53412.1	Known Bifidobacteria	20.33898305	1
ACJ53413.1	Known Bifidobacteria	34.7826087	1
ACJ53414.1	Known Bifidobacteria	37.5	1
ACJ53415.1	Known Bifidobacteria	8.333333333	1
ACJ53416.1	Known Bifidobacteria	8.333333333	1
ACJ53417.1	Known Bifidobacteria	33.33333333	1
ACJ53418.1	Known Bifidobacteria	33.33333333	1
ACJ53408.1	Known Bifidobacteria	20.45454545	1
ACJ53410.1	Known Bifidobacteria	20.33898305	1
ACJ53400.1	Known Bifidobacteria	25	1
ACJ53401.1	Known Bifidobacteria	69.23076923	1
ACJ53402.1	Known Bifidobacteria	21.42857143	1
ACJ53403.1	Known Bifidobacteria	25	1
ACJ53404.1	Known Bifidobacteria	69.23076923	1
ACJ53405.1	Known Bifidobacteria	20	1
ACJ53406.1	Known Bifidobacteria	11.76470588	1
ACJ51370.1	Known Bifidobacteria	33.33333333	2
ACJ51369.1	Known Bifidobacteria	22.22222222	2
ACJ51372.1	Known Bifidobacteria	57.14285714	2
ACJ51371.1	Known Bifidobacteria	42.85714286	2
ACJ51359.1	Known Bifidobacteria	19.67213115	2
ACJ51358.1	Known Bifidobacteria	39.66942149	2
ACJ51357.1	Known Bifidobacteria	15.48387097	2
ACJ51356.1	Known Bifidobacteria	59.10447761	2
ACJ51355.1	Known Bifidobacteria	17.84386617	2
ACJ51362.1	Known Bifidobacteria	79.16666667	2
ACJ51363.1	Known Bifidobacteria	64.83516484	2
ACJ51364.1	Known Bifidobacteria	61.71875	2
ACJ51354.1	Known Bifidobacteria	29.95391705	2
ACJ51365.1	Known Bifidobacteria	28.03738318	2
ACJ51361.1	Known Bifidobacteria	17.32283465	2
ACJ51360.1	Known Bifidobacteria	33.33333333	2
ACJ51348.1	Known Bifidobacteria	84.03361345	2
ACJ51347.1	Known Bifidobacteria	37.55868545	2
ACJ51366.1	Known Bifidobacteria	49.10714286	2
ACJ51367.1	Known Bifidobacteria	71.73913043	2
ACJ51368.1	Known Bifidobacteria	15.38461538	2
ACJ51349.1	Known Bifidobacteria	47.76119403	2
ACJ51353.1	Known Bifidobacteria	62.5	2
ACJ51352.1	Known Bifidobacteria	67.1641791	2
ACJ51351.1	Known Bifidobacteria	60.6271777	2
ACJ51350.1	Known Bifidobacteria	28.125	2
ACJ51546.1	Known Bifidobacteria	17.0212766	3
ACJ51544.1	Known Bifidobacteria	20.90909091	3
ACJ51545.1	Known Bifidobacteria	16.66666667	3
ACJ51757.1	Known Bifidobacteria	38.88888889	4
ACJ51755.1	Known Bifidobacteria	48.71794872	4
ACJ51758.1	Known Bifidobacteria	18.55670103	4
ACJ51756.1	Known Bifidobacteria	29.35779817	4
ACJ51754.1	Known Bifidobacteria	20	4
ACJ51748.1	Known Bifidobacteria	3.389830508	4
ACJ51749.1	Known Bifidobacteria	66.66666667	4
ACJ51751.1	Known Bifidobacteria	5.263157895	4
ACJ51752.1	Known Bifidobacteria	45.3125	4
ACJ51753.1	Known Bifidobacteria	25.92592593	4
ACJ53238.1	Known Bifidobacteria	7.954545455	5
ACJ53237.1	Known Bifidobacteria	65.81196581	5
ACJ53236.1	Known Bifidobacteria	60.74766355	5
ACJ53235.1	Known Bifidobacteria	42.53731343	5
ACJ53234.1	Known Bifidobacteria	8.75	5
ACJ53233.1	Known Bifidobacteria	3.937007874	5
ACJ53232.1	Known Bifidobacteria	30.76923077	5
ACJ53419.1	Unknown Bifidobacteria	11.11111111	1
ACJ53395.1	Unknown Bifidobacteria	11.76470588	1
ACJ53396.1	Unknown Bifidobacteria	3.174603175	1
ACJ53397.1	Unknown Bifidobacteria	5.633802817	1
ACJ53398.1	Unknown Bifidobacteria	10	1
ACJ53389.1	Unknown Bifidobacteria	1.515151515	1
ACJ53390.1	Unknown Bifidobacteria	6.52173913	1
ACJ53391.1	Unknown Bifidobacteria	1.351351351	1
ACJ53392.1	Unknown Bifidobacteria	0.558659218	1
ACJ53399.1	Unknown Bifidobacteria	25	1
ACJ53408.1	Unknown Bifidobacteria	4.545454545	1
ACJ53407.1	Unknown Bifidobacteria	8.333333333	1
ACJ53400.1	Unknown Bifidobacteria	25	1
ACJ53401.1	Unknown Bifidobacteria	7.692307692	1
ACJ53404.1	Unknown Bifidobacteria	7.692307692	1
ACJ53405.1	Unknown Bifidobacteria	4.444444444	1
ACJ53403.1	Unknown Bifidobacteria	25	1
ACJ51370.1	Unknown Bifidobacteria	16.66666667	2
ACJ51369.1	Unknown Bifidobacteria	22.22222222	2
ACJ51371.1	Unknown Bifidobacteria	14.28571429	2
ACJ51372.1	Unknown Bifidobacteria	9.523809524	2
ACJ51368.1	Unknown Bifidobacteria	23.07692308	2
ACJ51358.1	Unknown Bifidobacteria	4.132231405	2
ACJ51357.1	Unknown Bifidobacteria	0.64516129	2
ACJ51356.1	Unknown Bifidobacteria	5.373134328	2
ACJ51355.1	Unknown Bifidobacteria	0.371747212	2
ACJ51354.1	Unknown Bifidobacteria	0.460829493	2
ACJ51359.1	Unknown Bifidobacteria	4.918032787	2
ACJ51362.1	Unknown Bifidobacteria	5.357142857	2
ACJ51363.1	Unknown Bifidobacteria	16.48351648	2
ACJ51364.1	Unknown Bifidobacteria	6.25	2
ACJ51365.1	Unknown Bifidobacteria	19.62616822	2
ACJ51361.1	Unknown Bifidobacteria	1.57480315	2
ACJ51360.1	Unknown Bifidobacteria	1.111111111	2
ACJ51353.1	Unknown Bifidobacteria	22.22222222	2
ACJ51348.1	Unknown Bifidobacteria	3.361344538	2
ACJ51366.1	Unknown Bifidobacteria	10.71428571	2
ACJ51367.1	Unknown Bifidobacteria	2.173913043	2
ACJ51349.1	Unknown Bifidobacteria	1.492537313	2
ACJ51352.1	Unknown Bifidobacteria	7.462686567	2
ACJ51351.1	Unknown Bifidobacteria	0.348432056	2
ACJ51350.1	Unknown Bifidobacteria	9.375	2
ACJ51546.1	Unknown Bifidobacteria	2.127659574	3
ACJ51545.1	Unknown Bifidobacteria	2.083333333	3
ACJ51544.1	Unknown Bifidobacteria	0.909090909	3
ACJ51752.1	Unknown Bifidobacteria	9.375	4
ACJ51755.1	Unknown Bifidobacteria	7.692307692	4
ACJ51758.1	Unknown Bifidobacteria	2.06185567	4
ACJ51757.1	Unknown Bifidobacteria	5.555555556	4
ACJ51756.1	Unknown Bifidobacteria	3.669724771	4
ACJ51754.1	Unknown Bifidobacteria	6.666666667	4
ACJ51753.1	Unknown Bifidobacteria	3.703703704	4
ACJ51748.1	Unknown Bifidobacteria	1.694915254	4
ACJ51750.1	Unknown Bifidobacteria	7.142857143	4
ACJ51751.1	Unknown Bifidobacteria	5.263157895	4
ACJ53237.1	Unknown Bifidobacteria	7.692307692	5
ACJ53236.1	Unknown Bifidobacteria	8.411214953	5
ACJ53232.1	Unknown Bifidobacteria	7.692307692	5
ACJ53238.1	Unknown Bifidobacteria	1.136363636	5
ACJ53394.1	Other	12.12121212	1
ACJ53395.1	Other	5.882352941	1
ACJ53396.1	Other	4.761904762	1
ACJ53397.1	Other	4.225352113	1
ACJ53398.1	Other	4	1
ACJ53393.1	Other	22.72727273	1
ACJ53389.1	Other	1.515151515	1
ACJ53390.1	Other	2.173913043	1
ACJ53392.1	Other	0.558659218	1
ACJ51358.1	Other	0.826446281	2
ACJ51357.1	Other	0.64516129	2
ACJ51356.1	Other	13.43283582	2
ACJ51355.1	Other	0.743494424	2
ACJ51354.1	Other	0.460829493	2
ACJ51359.1	Other	1.639344262	2
ACJ51362.1	Other	1.19047619	2
ACJ51363.1	Other	15.38461538	2
ACJ51364.1	Other	1.5625	2
ACJ51365.1	Other	50.46728972	2
ACJ51361.1	Other	0.787401575	2
ACJ51348.1	Other	1.680672269	2
ACJ51366.1	Other	18.75	2
ACJ51367.1	Other	2.173913043	2
ACJ51347.1	Other	0.469483568	2
ACJ51353.1	Other	4.166666667	2
ACJ51352.1	Other	2.985074627	2
ACJ51351.1	Other	0.348432056	2
ACJ51349.1	Other	1.492537313	2
ACJ51350.1	Other	40.625	2
ACJ51544.1	Other	0.909090909	3
ACJ51755.1	Other	25.64102564	4
ACJ51758.1	Other	34.02061856	4
ACJ51757.1	Other	31.48148148	4
ACJ51756.1	Other	34.86238532	4
ACJ51748.1	Other	1.694915254	4
ACJ51752.1	Other	25	4
ACJ53237.1	Other	1.709401709	5
ACJ53236.1	Other	2.803738318	5
ACJ53235.1	Other	1.865671642	5
ACJ53233.1	Other	0.787401575	5
ACJ53232.1	Other	0.961538462	5
