## Supplemental Table 7 for "Targeted High-Resolution Taxonomic Identification of *Bifidobacterium longum* subsp. *infantis* Using Human Milk Oligosaccharide Metabolizing Genes"

Supplementary Table 7. Statistics from dN - dS analysis of HMO-metabolizing genes.
Gene	Accession	Cluster	Purifying_stat	Purifying_pval	Purifying_pval_adj	Purifying_outcome	Positive_stat	Positive_pval	Positive_pval_adj	Positive_outcome	Color
blon_2331	ACJ53389.1	1	-6.41546513	1	0.04935897	FALSE	6.27161368	0	0.00576923	TRUE	red
blon_2332	ACJ53390.1	1	13.89713458	0	0.01538462	TRUE	-13.02372232	1	0.02435897	FALSE	blue
blon_2333	ACJ53391.1	1	0.113636	0.45485812	0.04102564	FALSE	-0.11817063	1	0.05	FALSE	grey
blon_2334	ACJ53392.1	1	20.64779347	0	0.01602564	TRUE	-21.45218804	1	0.025	FALSE	blue
blon_2335	ACJ53393.1	1	1.18107925	0.1199534	0.04038462	FALSE	-1.17203513	1	0.04935897	FALSE	grey
blon_2336	ACJ53394.1	1	18.16117211	0	0.01666667	TRUE	-18.53221204	1	0.02564103	FALSE	blue
blon_2337	ACJ53395.1	1	8.65955957	0	0.01730769	TRUE	-8.74113203	1	0.02628205	FALSE	blue
blon_2338	ACJ53396.1	1	10.39588494	0	0.01794872	TRUE	-9.80532786	1	0.02692308	FALSE	blue
blon_2339	ACJ53397.1	1	9.63336002	0	0.01858974	TRUE	-9.79465433	1	0.0275641	FALSE	blue
blon_2340	ACJ53398.1	1	-7.08317083	1	0.05	FALSE	7.10883453	0	0.00641026	TRUE	red
blon_2341	ACJ53399.1	1	3.94274385	0.00006797	0.03461538	TRUE	-4.02876411	1	0.04358974	FALSE	blue
blon_2342	ACJ53400.1	1	10.94723217	0	0.01923077	TRUE	-10.59777222	1	0.02820513	FALSE	blue
blon_2343	ACJ53401.1	1	15.00816201	0	0.01987179	TRUE	-15.08142974	1	0.02884615	FALSE	blue
blon_2344	ACJ53402.1	1	7.15007648	0	0.02051282	TRUE	-6.7289811	1	0.02948718	FALSE	blue
blon_2345	ACJ53403.1	1	11.12511566	0	0.02115385	TRUE	-10.72011019	1	0.03012821	FALSE	blue
blon_2346	ACJ53404.1	1	14.75415363	0	0.02179487	TRUE	-14.58556216	1	0.03076923	FALSE	blue
blon_2347	ACJ53405.1	1	12.80841127	0	0.0224359	TRUE	-14.07557007	1	0.03141026	FALSE	blue
blon_2348	ACJ53406.1	1	6.93211684	0	0.02307692	TRUE	-6.90651709	1	0.03205128	FALSE	blue
blon_2349	ACJ53407.1	1	6.24366827	0	0.02371795	TRUE	-6.38334504	1	0.03269231	FALSE	blue
blon_2350	ACJ53408.1	1	6.22315722	0	0.02435897	TRUE	-5.95020058	1	0.03333333	FALSE	blue
blon_2351	ACJ53409.1	1	14.57958299	0	0.025	TRUE	-14.69814435	1	0.03397436	FALSE	blue
blon_2352	ACJ53410.1	1	14.7487507	0	0.02564103	TRUE	-15.477296	1	0.03461538	FALSE	blue
blon_2353	ACJ53411.1	1	3.47405174	0.00035698	0.03653846	TRUE	-3.39587549	1	0.04551282	FALSE	blue
blon_2354	ACJ53412.1	1	14.29496551	0	0.02628205	TRUE	-14.76954217	1	0.03525641	FALSE	blue
blon_2355	ACJ53413.1	1	7.43846169	0	0.02692308	TRUE	-7.17041692	1	0.03589744	FALSE	blue
blon_2356	ACJ53414.1	1	4.14638822	0.00003165	0.03333333	TRUE	-4.14801269	1	0.04230769	FALSE	blue
blon_2357	ACJ53415.1	1	6.39352635	0	0.0275641	TRUE	-6.37082819	1	0.03653846	FALSE	blue
blon_2358	ACJ53416.1	1	4.09622291	0.0000383	0.03397436	TRUE	-4.14988509	1	0.04294872	FALSE	blue
blon_2359	ACJ53417.1	1	3.45660682	0.00037865	0.03717949	TRUE	-3.59742345	1	0.04615385	FALSE	blue
blon_2360	ACJ53418.1	1	4.18452048	0.00002735	0.03269231	TRUE	-4.09796173	1	0.04166667	FALSE	blue
blon_2361	ACJ53419.1	1	3.93937734	0.00006882	0.03525641	TRUE	-3.98234369	1	0.04423077	FALSE	blue
blon_0218	ACJ51347.1	2	6.89560122	0	0.00064103	TRUE	-7.33760789	1	0.00961538	FALSE	blue
blon_0219	ACJ51348.1	2	13.17421725	0	0.00128205	TRUE	-13.63819239	1	0.01025641	FALSE	blue
blon_0220	ACJ51349.1	2	15.48257798	0	0.00192308	TRUE	-15.77637902	1	0.01089744	FALSE	blue
blon_0221	ACJ51350.1	2	9.04258972	0	0.0025641	TRUE	-8.73286093	1	0.01153846	FALSE	blue
blon_0222	ACJ51351.1	2	20.57423761	0	0.00320513	TRUE	-19.68661768	1	0.01217949	FALSE	blue
blon_0223	ACJ51352.1	2	-1.17101364	1	0.04166667	FALSE	1.23698536	0.10925391	0.00833333	FALSE	grey
blon_0224	ACJ51353.1	2	14.30915989	0	0.00384615	TRUE	-13.43769392	1	0.01282051	FALSE	blue
blon_0225	ACJ51354.1	2	20.93472091	0	0.00448718	TRUE	-20.95621126	1	0.01346154	FALSE	blue
blon_0226	ACJ51355.1	2	-11.43998198	1	0.04230769	FALSE	11.23348119	0	0.00064103	TRUE	red
blon_0227	ACJ51356.1	2	-9.09622362	1	0.04294872	FALSE	9.39242568	0	0.00128205	TRUE	red
blon_0228	ACJ51357.1	2	-5.13880704	1	0.04358974	FALSE	5.54904362	0	0.00192308	TRUE	red
blon_0229	ACJ51358.1	2	12.3574195	0	0.00512821	TRUE	-12.05781924	1	0.01410256	FALSE	blue
blon_0230	ACJ51359.1	2	5.29885959	0.00000027	0.03141026	TRUE	-5.13568844	1	0.04038462	FALSE	blue
blon_0231	ACJ51360.1	2	-13.45249185	1	0.04423077	FALSE	13.57306124	0	0.0025641	TRUE	red
blon_0232	ACJ51361.1	2	6.12543594	0.00000001	0.02820513	TRUE	-6.31924458	1	0.03717949	FALSE	blue
blon_0233	ACJ51362.1	2	22.47385198	0	0.00576923	TRUE	-22.75162084	1	0.01474359	FALSE	blue
blon_0234	ACJ51363.1	2	9.2295313	0	0.00641026	TRUE	-9.29381299	1	0.01538462	FALSE	blue
blon_0235	ACJ51364.1	2	-6.66041555	1	0.04487179	FALSE	6.20121087	0	0.00320513	TRUE	red
blon_0236	ACJ51365.1	2	-6.95418268	1	0.04551282	FALSE	6.93500054	0	0.00384615	TRUE	red
blon_0237	ACJ51366.1	2	11.96732015	0	0.00705128	TRUE	-12.67167303	1	0.01602564	FALSE	blue
blon_0238	ACJ51367.1	2	-0.41540395	1	0.04615385	FALSE	0.40843206	0.3418422	0.00897436	FALSE	grey
blon_0239	ACJ51368.1	2	3.01129076	0.00158628	0.03846154	TRUE	-3.27547311	1	0.0474359	FALSE	blue
blon_0240	ACJ51369.1	2	3.33745588	0.00056311	0.03782051	TRUE	-3.16327588	1	0.04679487	FALSE	blue
blon_0241	ACJ51370.1	2	1.30232553	0.09764958	0.03974359	FALSE	-1.29528669	1	0.04871795	FALSE	grey
blon_0242	ACJ51371.1	2	3.7662121	0.00012911	0.03589744	TRUE	-3.90614475	1	0.04487179	FALSE	blue
blon_0243	ACJ51372.1	2	6.0454965	0.00000001	0.02884615	TRUE	-6.09946679	1	0.03782051	FALSE	blue
blon_0425	ACJ51545.1	3	5.51897003	0.0000001	0.03076923	TRUE	-5.80701785	1	0.03974359	FALSE	blue
blon_0426	ACJ51546.1	3	7.46157284	0	0.00833333	TRUE	-6.86639564	1	0.01730769	FALSE	blue
blon_0641	ACJ51748.1	4	-5.63984316	1	0.04679487	FALSE	5.62358074	0	0.00448718	TRUE	red
blon_0642	ACJ51749.1	4	12.9054764	0	0.00897436	TRUE	-12.88180548	1	0.01794872	FALSE	blue
blon_0643	ACJ51750.1	4	2.547963	0.00604912	0.03910256	TRUE	-2.57069184	1	0.04807692	FALSE	blue
blon_0644	ACJ51751.1	4	4.29132323	0.00001809	0.03205128	TRUE	-4.18751889	1	0.04102564	FALSE	blue
blon_0645	ACJ51752.1	4	28.52463426	0	0.00961538	TRUE	-28.44296039	1	0.01858974	FALSE	blue
blon_0646	ACJ51753.1	4	5.93806658	0.00000001	0.02948718	TRUE	-5.85079928	1	0.03846154	FALSE	blue
blon_0647	ACJ51754.1	4	14.87882804	0	0.01025641	TRUE	-14.95951206	1	0.01923077	FALSE	blue
blon_0648	ACJ51755.1	4	31.59195132	0	0.01089744	TRUE	-31.45486136	1	0.01987179	FALSE	blue
blon_0649	ACJ51756.1	4	13.33933333	0	0.01153846	TRUE	-12.91470229	1	0.02051282	FALSE	blue
blon_0650	ACJ51757.1	4	-8.47868204	1	0.0474359	FALSE	8.7367466	0	0.00512821	TRUE	red
blon_0651	ACJ51758.1	4	26.26847168	0	0.01217949	TRUE	-25.83408725	1	0.02115385	FALSE	blue
blon_2171	ACJ53232.1	5	15.73277461	0	0.01282051	TRUE	-15.33302483	1	0.02179487	FALSE	blue
blon_2172	ACJ53233.1	5	10.23316095	0	0.01346154	TRUE	-10.19036246	1	0.0224359	FALSE	blue
blon_2173	ACJ53234.1	5	14.48573384	0	0.01410256	TRUE	-14.85701703	1	0.02307692	FALSE	blue
blon_2174	ACJ53235.1	5	26.14281001	0	0.01474359	TRUE	-25.56795937	1	0.02371795	FALSE	blue
blon_2175	ACJ53236.1	5	-3.2565398	1	0.04807692	FALSE	3.38652008	0.00047878	0.00769231	TRUE	red
blon_2175	ACJ53236.1	5	-3.2565398	1	0.04807692	FALSE	3.38652008	0.00047878	0.05128205	TRUE	red
blon_2176	ACJ53237.1	5	-4.96982719	1	0.04871795	FALSE	5.22165965	0.00000038	0.00705128	TRUE	red
blon_2177	ACJ53238.1	5	5.96027525	0.00000001	0.03012821	TRUE	-5.7707329	1	0.03910256	FALSE	blue
